# Orphan genes shape the genome and parasitic arsenal of root-knot nematodes

**DOI:** 10.64898/2025.12.19.695360

**Authors:** Ercan Seçkin, Dominique Colinet, Marc Bailly-Bechet, Aurélie Seassau, Silvia Bottini, Edoardo Sarti, Etienne GJ Danchin

## Abstract

Orphan genes, lacking detectable homologs in other species, are common across eukaryotic genomes and can arise through divergence of existing genes or *de novo* from non-coding regions. Here we identified and characterized orphan genes in eight root-knot nematode species (genus *Meloidogyne*), the most destructive plant-parasitic nematodes. For that, we used comparative genomics across 85 nematodes, ancestral sequence reconstruction, synteny analyses, and multi-omics data. We found that around 16% of *Meloidogyne* genes are genus-specific transcribed orphan genes, with about 20% resulting from high divergence and 18% emerging *de novo*, often in transposon-rich genomic regions. Transcriptomic, translatomic, and proteomic evidence confirmed expression and translation of many orphan genes, which tend to encode shorter, secreted proteins. Notably, orphan genes are preferentially expressed during the infective juvenile stage and contribute substantially to the arsenal of nematode parasitism effectors. These findings highlight orphan genes as a significant and dynamic component of *Meloidogyne* genomes, potentially underpinning their parasitic adaptation and success.
