## Supplementary table 2 for "Orphan genes shape the genome and parasitic arsenal of root-knot nematodes"

### Sheet: species_info
Species name	Short name	Provider	BioProject ID	Clade	Clade #	Protein Coding Genes	Link	References	BUSCO Score	OMARK contamination
Acrobeloides nanus	Ac.nanu	University College London	PRJEB26554	Cephalobidae	Clade IV	32984	https://parasite.wormbase.org/Acrobeloides_nanus_prjeb26554/Info/Index/	Schiffer PH, Polsky AL, Cole AG, Camps JIR, Kroiher M, Silver DH, Grishkevich V, Anavy L, Koutsovoulos G, Hashimshony T, Yanai I. The gene regulatory program of <i>Acrobeloides nanus</i> reveals conservation of phylum-specific expression. Proc Natl Acad Sci U S A, 2018;115(17):4459-4464	74.3	0
Acanthocheilonema viteae	Ac.vite	University of Edinburgh	PRJEB1697	Onchocercidae	Clade III	10397	https://parasite.wormbase.org/Acanthocheilonema_viteae_prjeb1697/Info/Index/	-	75.3	0
Ancylostoma caninum	An.cani	McDonnell Genome Institute	PRJNA72585	Strongylida	Clade V	30198	https://parasite.wormbase.org/Ancylostoma_caninum_prjna72585/Info/Index/	International Helminth Genomes Consortium. Comparative genomics of the major parasitic worms. Nat Genet, 2019;51(1):163-174	68.1	0
Ancylostoma ceylanicum	An.ceyl	Cornell University	PRJNA231479	Strongylida	Clade V	36687	https://parasite.wormbase.org/Ancylostoma_ceylanicum_prjna231479/Info/Index/	Schwarz EM, Hu Y, Antoshechkin I, Miller MM, Sternberg PW, Aroian RV. The genome and transcriptome of the zoonotic hookworm Ancylostoma ceylanicum identify infection-specific gene families. Nat Genet, 2015;47(4):416-422	74.2	0
Angiostrongylus costaricensis	An.cost	Wellcome Sanger Institute	PRJEB494	Strongylida	Clade V	13417	https://parasite.wormbase.org/Angiostrongylus_costaricensis_prjeb494/Info/Index/	International Helminth Genomes Consortium. Comparative genomics of the major parasitic worms. Nat Genet, 2019;51(1):163-174	66	0
Aphelenchoides besseyi	Ap.bess	Academia Sinica	GCA_024699855.1	Aphelenchoididae	Clade IV	11794	https://www.ncbi.nlm.nih.gov/data-hub/genome/GCA_024699855.1/	Cheng-Kuo Lai, Yi-Chien Lee, Huei-Mien Ke, Min R Lu, Wei-An Liu, Hsin-Han Lee, Yu-Ching Liu, Toyoshi Yoshiga, Taisei Kikuchi, Peichen J Chen Isheng Jason Tsai. The Aphelenchoides genomes reveal substantial horizontal gene transfers in the last common ancestor of free-living and major plant-parasitic nematodes. Mol Ecol Resour 2023 Jan 3. doi: 10.1111/1755-0998.13752	79.4	0
Aphelenchoides bicaudatus	Ap.bica	Academia Sinica	GCA_024699845.1	Aphelenchoididae	Clade IV	10675	https://www.ncbi.nlm.nih.gov/data-hub/genome/GCA_024699845.1/	Cheng-Kuo Lai, Yi-Chien Lee, Huei-Mien Ke, Min R Lu, Wei-An Liu, Hsin-Han Lee, Yu-Ching Liu, Toyoshi Yoshiga, Taisei Kikuchi, Peichen J Chen Isheng Jason Tsai. The Aphelenchoides genomes reveal substantial horizontal gene transfers in the last common ancestor of free-living and major plant-parasitic nematodes. Mol Ecol Resour 2023 Jan 3. doi: 10.1111/1755-0998.13752	73.7	0
Aphelenchoides fujianensis	Ap.fuji	Academia Sinica	GCA_024699865.1	Aphelenchoididae	Clade IV	17477	https://www.ncbi.nlm.nih.gov/data-hub/genome/GCA_024699865.1/	Cheng-Kuo Lai, Yi-Chien Lee, Huei-Mien Ke, Min R Lu, Wei-An Liu, Hsin-Han Lee, Yu-Ching Liu, Toyoshi Yoshiga, Taisei Kikuchi, Peichen J Chen Isheng Jason Tsai. The Aphelenchoides genomes reveal substantial horizontal gene transfers in the last common ancestor of free-living and major plant-parasitic nematodes. Mol Ecol Resour 2023 Jan 3. doi: 10.1111/1755-0998.13752	72.8	0
Ascaris lumbricoides	As.lumb	Wellcome Sanger Institute	PRJEB4950	Ascaridomorpha	Clade III	23604	https://parasite.wormbase.org/Ascaris_lumbricoides_prjeb4950/Info/Index/	International Helminth Genomes Consortium. Comparative genomics of the major parasitic worms. Nat Genet, 2019;51(1):163-174	77	0
Ascaris suum	As.suum	University of Colorado Denver	PRJNA62057	Ascaridomorpha	Clade III	16778	https://parasite.wormbase.org/Ascaris_suum_prjna62057/Info/Index/	Wang J, Mitreva M, Berriman M, Thorne A, Magrini V, Koutsovoulos G, Kumar S, Blaxter ML, Davis RE. Silencing of germline-expressed genes by DNA elimination in somatic cells. Developmental Cell, 01 Nov 2012, 23(5):1072-1080. DOI: 10.1016/j.devcel.2012.09.020	74.6	0
Brugia malayi	Br.mala	WormBase	PRJNA10729	Spiruromorpha	Clade III	10878	https://parasite.wormbase.org/Brugia_malayi_prjna10729/Info/Index/	Ghedin E, Wang S, Spiro D, Caler E, Zhao Q, Crabtree J, Allen JE, Delcher AL, Guiliano DB, Miranda-Saavedra D, Angiuoli SV, Creasy T, Amedeo P, Haas B, El-Sayed NM, Wortman JR, Feldblyum T, Tallon L, Schatz M, Shumway M, Koo H, Salzberg SL, Schobel S, Pertea M, Pop M, White O, Barton GJ, Carlow CK, Crawford MJ, Daub J, Dimmic MW, Estes CF, Foster JM, Ganatra M, Gregory WF, Johnson NM, Jin J, Komu…	84.2	0
Brugia pahangi	Br.paha	Wellcome Sanger Institute	PRJEB497	Spiruromorpha	Clade III	14674	https://parasite.wormbase.org/Brugia_pahangi_prjeb497/Info/Index//	International Helminth Genomes Consortium. Comparative genomics of the major parasitic worms. Nat Genet, 2019;51(1):163-174	76.7	0
Bursaphelenchus okinawaensis	Bu.okin	University of Miyazaki	PRJEB40023	Aphelenchoididae	Clade IV	14593	https://parasite.wormbase.org/Bursaphelenchus_okinawaensis_prjeb40023/Info/Index/	Sun S, Shinya R, Dayi M, Yoshida A, Sternberg PW, Kikuchi T. Telomere-to-Telomere Genome Assembly of Bursaphelenchus okinawaensis Strain SH1. Microbiol Resour Announc, 2020;9(43):e01000-20	75.5	0
Bursaphelenchus xylophilus	Bu.xylo	University of Miyazaki	PRJEB40022	Aphelenchoididae	Clade IV	15884	https://parasite.wormbase.org/Bursaphelenchus_xylophilus_prjeb40022/Info/Index/	Dayi M, Sun S, Maeda Y, Tanaka R, Yoshida A, Tsai IJ, Kikuchi T. Nearly Complete Genome Assembly of the Pinewood Nematode Bursaphelenchus xylophilus Strain Ka4C1. Microbiol Resour Announc, 2020;9(42):e01002-20	75.8	0
Caenorhabditis auriculariae	Ca.auri	University of Miyazaki	PRJEB40642	Anarhabditis	Clade V	16279	https://parasite.wormbase.org/Caenorhabditis_auriculariae_prjeb40642/Info/Index/	Dayi M, Kanzaki N, Sun S, Ide T, Tanaka R, Masuya H, Okabe K, Kajimura H, Kikuchi T. Additional description and genome analyses of Caenorhabditis auriculariae representing the basal lineage of genus Caenorhabditis. Sci Rep, 2021;11(1):6720	90	0
Caenorhabditis briggsae	Ca.brig	WormBase	PRJNA10731	Anarhabditis	Clade V	20821	https://parasite.wormbase.org/Caenorhabditis_briggsae_prjna10731/Info/Index/	Stein LD et al., "The genome sequence of Caenorhabditis briggsae: a platform for comparative genomics.", PLoS Biol, 2003 Nov;1(2):E45	78.5	0
Caenorhabditis elegans	Ca.eleg	WormBase	PRJNA13758	Anarhabditis	Clade V	19985	https://parasite.wormbase.org/Caenorhabditis_elegans_prjna13758/Info/Index/	C. elegans Sequencing Consortium. "Genome sequence of the nematode C. elegans: a platform for investigating biology.", Science, 1998 Dec 11;282(5396):2012-8	78.5	0
Caenorhabditis uteleia	Ca.utel	BANG	PRJEB12600	Anarhabditis	Clade V	27614	https://parasite.wormbase.org/Caenorhabditis_uteleia_prjeb12600/Info/Index/	Stevens L, Félix MA, Beltran T, Braendle C, Caurcel C, Fausett S, Fitch D, Frézal L, Gosse C, Kaur T, Kiontke K, Newton MD, Noble LM, Richaud A, Rockman MV, Sudhaus W, Blaxter M. Comparative genomics of 10 new <i>Caenorhabditis</i> species. Evol Lett, 2019;3(2):217-236	77.9	0
Cercopithifilaria johnstoni	Ce.john	Wellcome Sanger Institute	PRJEB47283	Onchocercidae	Clade III	10438	https://parasite.wormbase.org/Cercopithifilaria_johnstoni_prjeb47283/Info/Index/	McCann K, Grant W, Doyle SR. The genome sequence of the Australian filarial nematode, <i>Cercopithifilaria johnstoni</i>. Wellcome Open Res, 2021;6():259	80.7	0
Diploscapter coronatus	Di.coro	National Institute of Genetics Japan	PRJDB3143	Anarhabditis	Clade V	34063	https://parasite.wormbase.org/Diploscapter_coronatus_prjdb3143/Info/Index/	Hiraki H, Kagoshima H, Kraus C, Schiffer PH, Ueta Y, Kroiher M, Schierenberg E, Kohara Y. Genome analysis of Diploscapter coronatus: insights into molecular peculiarities of a nematode with parthenogenetic reproduction. BMC Genomics, 2017;18(1):478	80	0
Ditylenchus destructor	Di.dest	Huazhong Agricultural University	PRJNA312427	Anguinidae	Clade IV	13931	https://parasite.wormbase.org/Ditylenchus_destructor_prjna312427/Info/Index/	Zheng J, Peng D, Chen L, Liu H, Chen F, Xu M, Ju S, Ruan L, Sun M. The Ditylenchus destructor genome provides new insights into the evolution of plant parasitic nematodes. Proc Biol Sci, 2016;283(1835):20160942	64.9	0
Ditylenchus dipsaci	Di.dips	Agriculture and Agri-Food Canada	PRJNA498219	Anguinidae	Clade IV	26428	https://parasite.wormbase.org/Ditylenchus_dipsaci_prjna498219/Info/Index/	Mimee B, Lord E, Véronneau PY, Masonbrink R, Yu Q, Akker SED. The draft genome of Ditylenchus dipsaci. J Nematol, 2019;51():1-3	60.7	0
Dirofilaria immitis	Di.immi	University of Edinburgh	PRJEB1797	Spiruromorpha	Clade III	12872	https://parasite.wormbase.org/Dirofilaria_immitis_prjeb1797/Info/Index/	Godel C, Kumar S, Koutsovoulos G, Ludin P, Nilsson D, Comandatore F, Wrobel N, Thompson M, Schmid CD, Goto S, Bringaud F, Wolstenholme A, Bandi C, Epe C, Kaminsky R, Blaxter M, Mäser P. The genome of the heartworm, Dirofilaria immitis, reveals drug and vaccine targets. FASEB J, 2012;26(11):4650-4661	80.7	0
Diploscapter pachys	Di.pach	New York University	PRJNA280107	Anarhabditis	Clade V	27341	https://parasite.wormbase.org/Diploscapter_pachys_prjna280107/Info/Index/	Fradin H, Kiontke K, Zegar C, Gutwein M, Lucas J, Kovtun M, Corcoran DL, Baugh LR, Fitch DHA, Piano F, Gunsalus KC. Genome Architecture and Evolution of a Unichromosomal Asexual Nematode. Curr Biol, 2017;27(19):2928-2939.e6	74.5	0
Dictyocaulus viviparus	Di.vivi	University of Edinburgh	PRJEB5116	Strongylida	Clade V	14306	https://parasite.wormbase.org/Dictyocaulus_viviparus_prjeb5116/Info/Index/	-	67.9	0
Dracunculus medinensis	Dr.medi	Wellcome Sanger Institute	PRJEB500	Dracunculidae	Clade III	10969	https://parasite.wormbase.org/Dracunculus_medinensis_prjeb500/Info/Index/	International Helminth Genomes Consortium Comparative genomics of the major parasitic worms. Nat Genet. 2019 Jan;51(1):163-174. doi: 10.1038/s41588-018-0262-1..	73.1	0
Elaeophora elaphi	El.elap	Wellcome Sanger Institute	PRJEB502	Onchocercidae	Clade III	10410	https://parasite.wormbase.org/Elaeophora_elaphi_prjeb502/Info/Index//	International Helminth Genomes Consortium. Comparative genomics of the major parasitic worms. Nat Genet, 2019;51(1):163-174	75.5	0
Enterobius vermicularis	En.verm	Wellcome Sanger Institute	PRJEB503	Oxyuridae	Clade III	12895	https://parasite.wormbase.org/Enterobius_vermicularis_prjeb503/Info/Index/	International Helminth Genomes Consortium. Comparative genomics of the major parasitic worms. Nat Genet, 2019;51(1):163-174	76.4	0
Globodera rostochiensis	Gl.rost	University of Edinburgh	PRJEB13504	Hoplolaimidae	Clade IV	14308	https://parasite.wormbase.org/Globodera_rostochiensis_prjeb13504/Info/Index/	Eves-van den Akker S, Laetsch DR, Thorpe P, Lilley CJ, Danchin EG, Da Rocha M, Rancurel C, Holroyd NE, Cotton JA, Szitenberg A, Grenier E, Montarry J, Mimee B, Duceppe MO, Boyes I, Marvin JM, Jones LM, Yusup HB, Lafond-Lapalme J, Esquibet M, Sabeh M, Rott M, Overmars H, Finkers-Tomczak A, Smant G, Koutsovoulos G, Blok V, Mantelin S, Cock PJ, Phillips W, Henrissat B, Urwin PE, Blaxter M, Jones JT.…	71.3	0
Haemonchus contortus	Ha.cont	Wellcome Sanger Institute	PRJEB506	Strongylida	Clade V	19623	https://parasite.wormbase.org/Haemonchus_contortus_prjeb506/Info/Index/	Doyle SR, Tracey A, Laing R, Holroyd N, Bartley D, Bazant W, Beasley H, Beech R, Britton C, Brooks K, Chaudhry U, Maitland K, Martinelli A, Noonan JD, Paulini M, Quail MA, Redman E, Rodgers FH, Sallé G, Shabbir MZ, Sankaranarayanan G, Wit J, Howe KL, Sargison N, Devaney E, Berriman M, Gilleard JS, Cotton JA. Genomic and transcriptomic variation defines the chromosome-scale assembly of Haemonchus …	81.5	0
Halicephalobus mephisto	Ha.meph	American University Washington D.C.	PRJNA528747	Panagrolaimidae	Clade IV	12546	https://parasite.wormbase.org/Halicephalobus_mephisto_prjna528747/Info/Index/	Borgonie G, García-Moyano A, Litthauer D, Bert W, Bester A, van Heerden E, Möller C, Erasmus M, Onstott TC. Nematoda from the terrestrial deep subsurface of South Africa. Nature, 2011;474(7349):79-82	73.3	0
Halicephalobus sp. NKZ332	Ha.nkz13	Indiana University	PRJNA555616	Panagrolaimidae	Clade IV	10997	https://parasite.wormbase.org/Halicephalobus_nkz332_prjna555616/Info/Index/	Ragsdale EJ, Koutsovoulos G, Biddle JF. A draft genome for a species of <i>Halicephalobus</i> (Panagrolaimidae). J Nematol, 2019;51():1-4	69.3	0
Haemonchus placei	Ha.plac	Wellcome Sanger Institute	PRJEB509	Strongylida	Clade V	21928	https://parasite.wormbase.org/Haemonchus_placei_prjeb509/Info/Index/	International Helminth Genomes Consortium. Comparative genomics of the major parasitic worms. Nat Genet, 2019;51(1):163-174	68.1	0
Heterodera glycines	He.glyc	Iowa State University	PRJNA381081	Hoplolaimidae	Clade IV	22465	https://parasite.wormbase.org/Heterodera_glycines_prjna381081/Info/Index/	Masonbrink RE, Maier TR, Hudson M, Severin A, Baum T. A chromosomal assembly of the soybean cyst nematode genome. Mol Ecol Resour, 2021;21(7):2407-2422	62	0
Heligmosomoides polygyrus	He.poly	University of Edinburgh	PRJEB15396	Strongylida	Clade V	23471	https://parasite.wormbase.org/Heligmosomoides_polygyrus_prjeb15396/Info/Index/	Chow FW, Koutsovoulos G, Ovando-Vázquez C, Neophytou K, Bermúdez-Barrientos JR, Laetsch DR, Robertson E, Kumar S, Claycomb JM, Blaxter M, Abreu-Goodger C, Buck AH. Secretion of an Argonaute protein by a parasitic nematode and the evolution of its siRNA guides. Nucleic Acids Res, 2019;47(7):3594-3606	77.2	0
Heterodera schachtii	He.scha	The H. schachtii genome sequencing consortium	PRJNA722882	Hoplolaimidae	Clade IV	26739	https://parasite.wormbase.org/Heterodera_schachtii_prjna722882/Info/Index/	Siddique S, Radakovic Z, Hiltl C, Pellegrin C, Baum T, Beasley H, Bent A, Chitambo O, Chopra D, Danchin E.G.J., Grenier E, Habash S, Shamim Hasan M, Helder J, Hewezi T, Holbein J, Holterman M, Janakowski S, Koutsovoulos G.D., Kranse O, Lozano-Torres J, Maier T, Masonbrink R, Mendy B, Reimer E, Sobczak M, USonawala U, Sterken M, Thorpe P, van Steenbrugge J, Zahid N, Grundler F, and Eves-van den Ak…	69.2	0
Hypsibius exemplaris	Hy.exem	Institute for Advanced Biosciences, Keio University	GCA_002082055.1	Tardigrada	Outgroup	20853	https://ftp.ensemblgenomes.org/pub/metazoa/release-55/fasta/hypsibius_exemplaris_gca002082055v1/	Yuki Yoshida, Georgios Koutsovoulos, Dominik R Laetsch, Lewis Stevens, Sujai Kumar , Daiki D Horikawa, Kyoko Ishino, Shiori Komine, Takekazu Kunieda, Masaru Tomita, Mark Blaxter, Kazuharu Arakawa. Comparative genomics of the tardigrades Hypsibius dujardini and Ramazzottius varieornatus. PLoS Biol. 2017 Jul 27;15(7):e2002266	84.6	0
Litomosoides sigmodontis	Li.sigm	University of Edinburgh	PRJEB3075	Onchocercidae	Clade III	10246	https://parasite.wormbase.org/Litomosoides_sigmodontis_prjeb3075/Info/Index/	-	77.6	0
Loa loa	Lo.loa	Broad Institute	PRJNA37757	Spiruromorpha	Clade III	14908	https://parasite.wormbase.org/Loa_loa_prjna37757/Info/Index/	Desjardins CA, Cerqueira GC, Goldberg JM, Dunning Hotopp JC, Haas BJ, Zucker J, Ribeiro JM, Saif S, Levin JZ, Fan L, Zeng Q, Russ C, Wortman JR, Fink DL, Birren BW, Nutman TB. Genomics of Loa loa, a Wolbachia-free filarial parasite of humans. Nat Genet, 2013;45(5):495-500	80	0
Meloidogyne arenaria	Me.aren	Institut Sophia Agrobiotech	PRJEB61149	Meloidogynidae	Clade IV	59500	https://entrepot.recherche.data.gouv.fr/dataverse/Melo-Telo	Mota APZ, Koutsovoulos GD, Perfus-Barbeoch L, Despot-Slade E, Labadie K, Aury JM, Robbe-Sermesant K, Bailly-Bechet M, Belser C, Péré A, Rancurel C, Kozlowski DK, Hassanaly-Goulamhoussen R, Da Rocha M, Noel B, Meštrović N, Wincker P, Danchin EGJ. Unzipped genome assemblies of polyploid root-knot nematodes reveal unusual and clade-specific telomeric repeats. Nat Commun. 2024 Feb 5;15(1):773. doi: 1…	73.1	0
Mesorhabditis belari	Me.bela	ENS Lyon	PRJEB30104	Pleiorhabditis	Clade V	27588	https://parasite.wormbase.org/Mesorhabditis_belari_prjeb30104/Info/Index/	Grosmaire M, Launay C, Siegwald M, Brugière T, Estrada-Virrueta L, Berger D, Burny C, Modolo L, Blaxter M, Meister P, Félix MA, Gouyon PH, Delattre M. Males as somatic investment in a parthenogenetic nematode. Science, 2019;363(6432):1210-1213	74.1	0
Meloidogyne chitwoodi-braker	Me.chit	Northwest Potato Research Consortium	GCA_015183035.1	Meloidogynidae	Clade IV	17574	https://www.ncbi.nlm.nih.gov/data-hub/genome/GCA_015183035.1/	Sapinder Bali, Shengwei Hu, Kelly Vining, Chuck Brown , Hassan Mojtahedi, Lei Zhang , Cynthia Gleason , Vidyasagar Sathuvalli. Nematode Genome Announcement: Draft Genome of Meloidogyne chitwoodi, an Economically Important Pest of Potato in the Pacific Northwest. Mol Plant Microbe Interact. 2021 Aug;34(8):981-986. doi: 10.1094/MPMI-12-20-0337-A.	71.2	0
Meloidogyne graminicola	Me.gram	Huazhong Agricultural University,		Meloidogynidae	Clade IV	12574	https://bmb.hzau.edu.cn/info/1031/1371.htm	Dai, D., Xie, C., Zhou, Y. et al. Unzipped chromosome-level genomes reveal allopolyploid nematode origin pattern as unreduced gamete hybridization. Nat Commun 14, 7156 (2023). https://doi.org/10.1038/s41467-023-42700-w	69.7	0
Meloidogyne hapla	Me.hapl	NC State University	PRJNA29083	Meloidogynidae	Clade IV	14419	https://parasite.wormbase.org/Meloidogyne_hapla_prjna29083/Info/Index/	Opperman CH, Bird DM, Williamson VM, Rokhsar DS, Burke M, Cohn J, Cromer J, Diener S, Gajan J, Graham S, Houfek TD, Liu Q, Mitros T, Schaff J, Schaffer R, Scholl E, Sosinski BR, Thomas VP, Windham E. Sequence and genetic map of Meloidogyne hapla: A compact nematode genome for plant parasitism. (https://doi.org/10.1073/pnas.0805946105)	62.8	0
Meloidogyne incognita	Me.inco	Institut Sophia Agrobiotech	PRJEB61149	Meloidogynidae	Clade IV	52182	https://entrepot.recherche.data.gouv.fr/dataverse/Melo-Telo	Mota APZ, Koutsovoulos GD, Perfus-Barbeoch L, Despot-Slade E, Labadie K, Aury JM, Robbe-Sermesant K, Bailly-Bechet M, Belser C, Péré A, Rancurel C, Kozlowski DK, Hassanaly-Goulamhoussen R, Da Rocha M, Noel B, Meštrović N, Wincker P, Danchin EGJ. Unzipped genome assemblies of polyploid root-knot nematodes reveal unusual and clade-specific telomeric repeats. Nat Commun. 2024 Feb 5;15(1):773. doi: 1…	72	0
Meloidogyne javanica	Me.java	Institut Sophia Agrobiotech	PRJEB61149	Meloidogynidae	Clade IV	61060	https://entrepot.recherche.data.gouv.fr/dataverse/Melo-Telo	Mota APZ, Koutsovoulos GD, Perfus-Barbeoch L, Despot-Slade E, Labadie K, Aury JM, Robbe-Sermesant K, Bailly-Bechet M, Belser C, Péré A, Rancurel C, Kozlowski DK, Hassanaly-Goulamhoussen R, Da Rocha M, Noel B, Meštrović N, Wincker P, Danchin EGJ. Unzipped genome assemblies of polyploid root-knot nematodes reveal unusual and clade-specific telomeric repeats. Nat Commun. 2024 Feb 5;15(1):773. doi: 1…	72.8	0
Meloidogyne luci	Me.luci	SC	GCA_902706615.1	Meloidogynidae	Clade IV	49988	https://www.ncbi.nlm.nih.gov/data-hub/genome/GCA_902706615.1/	Nik Susič, Georgios D Koutsovoulos, Cristian Riccio , Etienne G J Danchin, Mark L Blaxter, David H Lunt, Polona Strajnar, Saša Širca, Gregor Urek, Barbara Gerič Stare. Genome sequence of the root-knot nematode Meloidogyne luci. J Nematol. 2020;52:1-5. doi: 10.21307/jofnem-2020-025	72.9	0
Meloidogyne enterolobii	Me.ente	Institut Sophia Agrobiotech	PRJEB69523	Meloidogynidae	Clade IV	45924	https://www.ncbi.nlm.nih.gov/datasets/genome/GCA_963681835.1/	Poullet, M., Konigopal, H., Rancurel, C. et al. High-fidelity annotated triploid genome of the quarantine root-knot nematode, Meloidogyne enterolobii. Sci Data 12, 184 (2025). https://doi.org/10.1038/s41597-025-04434-w	71.4	0
Micoletzkya japonica	Mi.japo	Max Planck Institute for Developmental Biology	PRJEB27334	Diplogastridae	Clade V	19855	https://parasite.wormbase.org/Micoletzkya_japonica_prjeb27334/Info/Index/	Prabh N, Roeseler W, Witte H, Eberhardt G, Sommer RJ, Rödelsperger C. Deep taxon sampling reveals the evolutionary dynamics of novel gene families in <i>Pristionchus</i> nematodes. Genome Res, 2018;28(11):1664-1674	75.6	0
Necator americanus	Ne.amer	McDonnell Genome Institute	PRJNA72135	Strongylida	Clade V	15728	https://parasite.wormbase.org/Necator_americanus_prjna72135/Info/Index/	Tang YT, Gao X, Rosa BA, Abubucker S, Hallsworth-Pepin K, Martin J, Tyagi R, Heizer E, Zhang X, Bhonagiri-Palsikar V, Minx P, Warren WC, Wang Q, Zhan B, Hotez PJ, Sternberg PW, Dougall A, Gaze ST, Mulvenna J, Sotillo J, Ranganathan S, Rabelo EM, Wilson RW, Felgner PL, Bethony J, Hawdon JM, Gasser RB, Loukas A, Mitreva M. Genome of the human hookworm Necator americanus. Nat Genet, 2014;46(3):261-2…	67.3	0
Nippostrongylus brasiliensis	Ni.bras	Wellcome Sanger Institute	PRJEB511	Heligmosomidae	Clade V	22796	https://parasite.wormbase.org/Nippostrongylus_brasiliensis_prjeb511/Info/Index/	International Helminth Genomes Consortium. Comparative genomics of the major parasitic worms. Nat Genet, 2019;51(1):163-174	67.4	0
Onchocerca ochengi	On.oche	Wellcome Sanger Institute	PRJEB1204	Onchocercidae	Clade III	12816	https://parasite.wormbase.org/Onchocerca_ochengi_prjeb1204/Info/Index/	International Helminth Genomes Consortium. Comparative genomics of the major parasitic worms. Nat Genet, 2019;51(1):163-174	76.1	0
Onchocerca volvulus	On.volv	WormBase	PRJEB513	Spiruromorpha	Clade III	12109	https://parasite.wormbase.org/Onchocerca_volvulus_prjeb513/Info/Index/	Cotton JA, Bennuru S, Grote A, Harsha B, Tracey A, Beech R, Doyle SR, Dunn M, Hotopp JC, Holroyd N, Kikuchi T, Lambert O, Mhashilkar A, Mutowo P, Nursimulu N, Ribeiro JM, Rogers MB, Stanley E, Swapna LS, Tsai IJ, Unnasch TR, Voronin D, Parkinson J, Nutman TB, Ghedin E, Berriman M, Lustigman S. The genome of Onchocerca volvulus, agent of river blindness. Nat Microbiol, 2016;2():16216	82.4	0
Oscheius tipulae	Os.tipu	Wellcome Sanger Institute	PRJNA644888	Synrhabditis	Clade V	16356	https://parasite.wormbase.org/Oscheius_tipulae_prjna644888/Info/Index/	Gonzalez de la Rosa PM, Thomson M, Trivedi U, Tracey A, Tandonnet S, Blaxter M. A telomere-to-telomere assembly of Oscheius tipulae and the evolution of rhabditid nematode chromosomes. G3 (Bethesda), 2021;11(1):jkaa020	78.6	0
Panagrolaimus sp. ES5	Pa.es5	University College London	PRJEB32708	Panagrolaimidae	Clade IV	24678	https://parasite.wormbase.org/Panagrolaimus_es5_prjeb32708/Info/Index/	Schiffer PH, Danchin EGJ, Burnell AM, Creevey CJ, Wong S, Dix I, O'Mahony G, Culleton BA, Rancurel C, Stier G, Martínez-Salazar EA, Marconi A, Trivedi U, Kroiher M, Thorne MAS, Schierenberg E, Wiehe T, Blaxter M. Signatures of the Evolution of Parthenogenesis and Cryptobiosis in the Genomes of Panagrolaimid Nematodes. iScience, 2019;21():587-602	63.1	0
Parapristionchus giblindavisi	Pa.gibl	Max Planck Institute for Developmental Biology	GCA_943737045.1	Diplogastridae	Clade V	22488	http://pristionchus.org/download/paraprisitonchus2.tgz	Waltraud Röseler, Maximilian Collenberg, Kohta Yoshida, Christa Lanz , Ralf J Sommer , Christian Rödelsperger, The improved genome of the nematode Parapristionchus giblindavisi provides insights into lineage-specific gene family evolution. G3 (Bethesda). 2022 Sep 30;12(10):jkac215. doi: 10.1093/g3journal/jkac215	65.7	0
Panagrolaimus sp. 1159	Pa.ps11	University College London	PRJEB32708	Panagrolaimidae	Clade IV	24802	https://parasite.wormbase.org/Panagrolaimus_sp1159_prjeb32708/Info/Index/	Schiffer PH, Danchin EGJ, Burnell AM, Creevey CJ, Wong S, Dix I, O'Mahony G, Culleton BA, Rancurel C, Stier G, Martínez-Salazar EA, Marconi A, Trivedi U, Kroiher M, Thorne MAS, Schierenberg E, Wiehe T, Blaxter M. Signatures of the Evolution of Parthenogenesis and Cryptobiosis in the Genomes of Panagrolaimid Nematodes. iScience, 2019;21():587-602	70.9	0
Panagrellus redivivus	Pa.redi	California Institute of Technology	PRJNA186477	Panagrolaimidae	Clade IV	24249	https://parasite.wormbase.org/Panagrellus_redivivus_prjna186477/Info/Index/	Srinivasan J, Dillman AR, Macchietto MG, Heikkinen L, Lakso M, Fracchia KM, Antoshechkin I, Mortazavi A, Wong G, Sternberg PW. The draft genome and transcriptome of Panagrellus redivivus are shaped by the harsh demands of a free-living lifestyle. Genetics, 2013;193(4):1279-1295	74.8	0
Parastrongyloides trichosuri	Pa.tric	Wellcome Sanger Institute	PRJEB515	Strongyloididae	Clade IV	1501	https://parasite.wormbase.org/Parastrongyloides_trichosuri_prjeb515/Info/Index/	Hunt VL, Tsai IJ, Coghlan A, Reid AJ, Holroyd N, Foth BJ, Tracey A, Cotton JA, Stanley EJ, Beasley H, Bennett HM, Brooks K, Harsha B, Kajitani R, Kulkarni A, Harbecke D, Nagayasu E, Nichol S, Ogura Y, Quail MA, Randle N, Xia D, Brattig NW, Soblik H, Ribeiro DM, Sanchez-Flores A, Hayashi T, Itoh T, Denver DR, Grant W, Stoltzfus JD, Lok JB, Murayama H, Wastling J, Streit A, Kikuchi T, Viney M, Berr…	71.6	0
Parascaris univalens	Pa.univ	University of Colorado Denver	PRJNA386823	Ascaridomorpha	Clade III	14323	https://parasite.wormbase.org/Parascaris_univalens_prjna386823/Info/Index/	Wang J, Mitreva M, Berriman M, Thorne A, Magrini V, Koutsovoulos G, Kumar S, Blaxter ML, Davis RE. Silencing of germline-expressed genes by DNA elimination in somatic cells. Developmental Cell, 01 Nov 2012, 23(5):1072-1080. DOI: 10.1016/j.devcel.2012.09.020	82.2	0
Plectus sambesii	Pl.samb	MRC London Institute of Medical Sciences	PRJNA390260	Plectidae	Clade C	39064	https://parasite.wormbase.org/Plectus_sambesii_prjna390260/Info/Index/	-	85.4	0
Pristionchus entomophagus	Pr.ento	Max Planck Institute for Developmental Biology	PRJEB27334	Diplogastridae	Clade V	31150	https://parasite.wormbase.org/Pristionchus_entomophagus_prjeb27334/Info/Index/	Prabh N, Roeseler W, Witte H, Eberhardt G, Sommer RJ, Rödelsperger C. Deep taxon sampling reveals the evolutionary dynamics of novel gene families in <i>Pristionchus</i> nematodes. Genome Res, 2018;28(11):1664-1674	75.1	0
Pristionchus exspectatus	Pr.exsp	Max Planck Institute for Developmental Biology	GCA_911812115.1	Diplogastridae	Clade V	31021	http://pristionchus.org/download/exspectatus_chromosomes_Yoshida.tgz	Kohta Yoshida , Christian Rödelsperger , Waltraud Röseler, Metta Riebesel, Simo Sun, Taisei Kikuchi, Ralf J Sommer. Chromosome fusions repatterned recombination rate and facilitated reproductive isolation during Pristionchus nematode speciation. Nat Ecol Evol. 2023 Mar;7(3):424-439. doi: 10.1038/s41559-022-01980-z	74.8	0
Panagrolaimus sp. JU765	Pr.ju76	University College London	PRJEB32708	Panagrolaimidae	Clade V	20756	https://parasite.wormbase.org/Panagrolaimus_ju765_prjeb32708/Info/Index/	Schiffer PH, Danchin EGJ, Burnell AM, Creevey CJ, Wong S, Dix I, O'Mahony G, Culleton BA, Rancurel C, Stier G, Martínez-Salazar EA, Marconi A, Trivedi U, Kroiher M, Thorne MAS, Schierenberg E, Wiehe T, Blaxter M. Signatures of the Evolution of Parthenogenesis and Cryptobiosis in the Genomes of Panagrolaimid Nematodes. iScience, 2019;21():587-602	70	0
Pristionchus mayeri	Pr.mayeri	Max Planck Institute for Developmental Biology	PRJEB27334	Diplogastridae	Clade V	32719	https://parasite.wormbase.org/Pristionchus_mayeri_prjeb27334/Info/Index/	Prabh N, Roeseler W, Witte H, Eberhardt G, Sommer RJ, Rödelsperger C. Deep taxon sampling reveals the evolutionary dynamics of novel gene families in <i>Pristionchus</i> nematodes. Genome Res, 2018;28(11):1664-1674	74.9	0
Pratylenchus penetrans	Pr.pene	USDA, Paulo Vieira	N/A	Pratylenchidae	Clade IV	27357	Direct from author	No paper published corresponding to this version	69.9	0
Rhabditophanes sp. KR3021	Rh.kr30	Wellcome Sanger Institute	PRJEB1297	Alloionematidae	Clade IV	13496	https://parasite.wormbase.org/Rhabditophanes_kr3021_prjeb1297/Info/Index/	Hunt VL, Tsai IJ, Coghlan A, Reid AJ, Holroyd N, Foth BJ, Tracey A, Cotton JA, Stanley EJ, Beasley H, Bennett HM, Brooks K, Harsha B, Kajitani R, Kulkarni A, Harbecke D, Nagayasu E, Nichol S, Ogura Y, Quail MA, Randle N, Xia D, Brattig NW, Soblik H, Ribeiro DM, Sanchez-Flores A, Hayashi T, Itoh T, Denver DR, Grant W, Stoltzfus JD, Lok JB, Murayama H, Wastling J, Streit A, Kikuchi T, Viney M, Berr…	68.6	0
Romanomermis culicivorax	Ro.culi	University of Cologne	PRJEB1358	Mermithidae	Clade I	48376	https://parasite.wormbase.org/Romanomermis_culicivorax_prjeb1358/Info/Index/	Schiffer PH, Kroiher M, Kraus C, Koutsovoulos GD, Kumar S, Camps JI, Nsah NA, Stappert D, Morris K, Heger P, Altmüller J, Frommolt P, Nürnberg P, Thomas WK, Blaxter ML, Schierenberg E. The genome of Romanomermis culicivorax: revealing fundamental changes in the core developmental genetic toolkit in Nematoda. BMC Genomics, 2013;14():923	64.2	0
Setaria digitata	Se.digi	University of Colombo, Sri Lanka	PRJNA479729	Spiruromorpha	Clade III	10090	https://parasite.wormbase.org/Setaria_digitata_prjna479729/Info/Index/	No paper published corresponding to this version	74.7	0
Steinernema carpocapsae	St.carp	University of California Irvine	PRJNA202318	Steinernematidae	Clade IV	30931	https://parasite.wormbase.org/Steinernema_carpocapsae_prjna202318/Info/Index/	Serra L, Macchietto M, Macias-Muñoz A, McGill CJ, Rodriguez IM, Rodriguez B, Murad R, Mortazavi A. Hybrid Assembly of the Genome of the Entomopathogenic Nematode Steinernema carpocapsae Identifies the X-Chromosome. G3 (Bethesda), 2019;9(8):2687-2697	78.5	0
Steinernema feltiae	St.felt	Dept of Entomology, College of Agricultural, Human, and Natural Resource	PRJNA353610	Steinernematidae	Clade IV	32303	https://parasite.wormbase.org/Steinernema_feltiae_prjna353610/Info/Index/	Fu Z, Li Y, Elling AA, Snyder WE. A draft genome of a field-collected <i>Steinernema feltiae</i> strain NW. J Nematol, 2020;52():1-7	74.9	0
Strongyloides papillosus	St.papi	Wellcome Sanger Institute	PRJEB525	Strongyloididae	Clade IV	18456	https://parasite.wormbase.org/Strongyloides_papillosus_prjeb525/Info/Index/	International Helminth Genomes Consortium. Comparative genomics of the major parasitic worms. Nat Genet, 2019;51(1):163-174 Nemetschke L, Eberhardt AG, Hertzberg H, Streit A. Genetics, chromatin diminution, and sex chromosome evolution in the parasitic nematode genus Strongyloides. Curr Biol, 2010;20(19):1687-1696 Hunt VL, Tsai IJ, Coghlan A, Reid AJ, Holroyd N, Foth BJ, Tracey A, Cotton JA, Stan…	71.6	0
Strongyloides ratti	St.ratt	Wellcome Sanger Institute	PRJEB125	Strongyloididae	Clade IV	12464	https://parasite.wormbase.org/Strongyloides_ratti_prjeb125/Info/Index/	Hunt VL, Tsai IJ, Coghlan A, Reid AJ, Holroyd N, Foth BJ, Tracey A, Cotton JA, Stanley EJ, Beasley H, Bennett HM, Brooks K, Harsha B, Kajitani R, Kulkarni A, Harbecke D, Nagayasu E, Nichol S, Ogura Y, Quail MA, Randle N, Xia D, Brattig NW, Soblik H, Ribeiro DM, Sanchez-Flores A, Hayashi T, Itoh T, Denver DR, Grant W, Stoltzfus JD, Lok JB, Murayama H, Wastling J, Streit A, Kikuchi T, Viney M, Berr…	69.2	0
Steinernema scapterisci	St.scap	California Institute of Technology	PRJNA204942	Steinernematidae	Clade IV	31376	https://parasite.wormbase.org/Steinernema_scapterisci_prjna204942/Info/Index/	Dillman AR, Macchietto M, Porter CF, Rogers A, Williams B, Antoshechkin I, Lee MM, Goodwin Z, Lu X, Lewis EE, Goodrich-Blair H, Stock SP, Adams BJ, Sternberg PW, Mortazavi A. Comparative genomics of Steinernema reveals deeply conserved gene regulatory networks. Genome Biol, 2015;16():200	78.4	0
Strongyloides stercoralis	St.ster	Parasite Genomic group at the Wellcome Trust Sanger Institute	PRJEB528	Strongyloididae	Clade IV	12952	https://parasite.wormbase.org/Strongyloides_stercoralis_prjeb528/Info/Index/	Hunt VL, Tsai IJ, Coghlan A, Reid AJ, Holroyd N, Foth BJ, Tracey A, Cotton JA, Stanley EJ, Beasley H, Bennett HM, Brooks K, Harsha B, Kajitani R, Kulkarni A, Harbecke D, Nagayasu E, Nichol S, Ogura Y, Quail MA, Randle N, Xia D, Brattig NW, Soblik H, Ribeiro DM, Sanchez-Flores A, Hayashi T, Itoh T, Denver DR, Grant W, Stoltzfus JD, Lok JB, Murayama H, Wastling J, Streit A, Kikuchi T, Viney M, Berr…	69.1	0
Syphacia muris	Sy.muri	Wellcome Sanger Institute	PRJEB524	Oxyuridae	Clade III	11117	https://parasite.wormbase.org/Syphacia_muris_prjeb524/Info/Index/	International Helminth Genomes Consortium. Comparative genomics of the major parasitic worms. Nat Genet, 2019;51(1):163-174	76.8	0
Thelazia callipaeda	Th.call	Wellcome Sanger Institute	PRJEB1205		Clade III	10912	https://parasite.wormbase.org/Thelazia_callipaeda_prjeb1205/Info/Index/	International Helminth Genomes Consortium. Comparative genomics of the major parasitic worms. Nat Genet, 2019;51(1):163-174	78.2	0
Toxocara canis	To.cani	University of Melbourne	PRJNA248777	Ascaridomorpha	Clade III	18596	https://parasite.wormbase.org/Toxocara_canis_prjna248777/Info/Index/	Zhu XQ, Korhonen PK, Cai H, Young ND, Nejsum P, von Samson-Himmelstjerna G, Boag PR, Tan P, Li Q, Min J, Yang Y, Wang X, Fang X, Hall RS, Hofmann A, Sternberg PW, Jex AR, Robin B Gasser, Gasser RB .Genetic blueprint of the zoonotic pathogen Toxocara canis. Nature Communications, 04 Feb 2015, 6:6145. DOI: 10.1038/ncomms7145	79.1	0
Trichinella britovi	Tr.brit	University of Melbourne	PRJNA257433	Trichinellidae	Clade I	16058	https://parasite.wormbase.org/Trichinella_britovi_prjna257433/Info/Index/	Korhonen PK, Pozio E, La Rosa G, Chang BC, Koehler AV, Hoberg EP, Boag PR, Tan P, Jex AR, Hofmann A, Sternberg PW, Young ND, Gasser RB. Phylogenomic and biogeographic reconstruction of the Trichinella complex. Nat Commun, 2016;7():10513	74.3	0
Trichuris muris	Tr.muri	WormBase	PRJEB126	Trichuridae	Clade I	14995	https://parasite.wormbase.org/Trichuris_muris_prjeb126/Info/Index/	No paper published corresponding to this version	73.2	0
Trichinella nativa	Tr.nati	University of Melbourne	PRJNA257433	Trichinellidae	Clade I	13545	https://parasite.wormbase.org/Trichinella_nativa_prjna257433/Info/Index/	Korhonen PK, Pozio E, La Rosa G, Chang BC, Koehler AV, Hoberg EP, Boag PR, Tan P, Jex AR, Hofmann A, Sternberg PW, Young ND, Gasser RB. Phylogenomic and biogeographic reconstruction of the Trichinella complex. Nat Commun, 2016;7():10513	75.5	0
Trichinella pseudospiralis	Tr.pseu	University of Melbourne	PRJNA257433	Trichinellidae	Clade I	12455	https://parasite.wormbase.org/Trichinella_pseudospiralis_iss176prjna257433/Info/Index/	Korhonen PK, Pozio E, La Rosa G, et al. Phylogenomic and biogeographic reconstruction of the Trichinella complex. Nature Communications. 2016 Feb;7:10513. DOI: 10.1038/ncomms10513. PMID: 26830005; PMCID: PMC4740406.	74.8	0
Trichuris suis	Tr.suis	McDonnell Genome Institute	PRJNA179528	Trichuridae	Clade I	9831	https://parasite.wormbase.org/Trichuris_suis_prjna179528/Info/Index/	International Helminth Genomes Consortium. Comparative genomics of the major parasitic worms. Nat Genet, 2019;51(1):163-174	69.4	0
Trichuris trichiura	Tr.tric	Wellcome Sanger Institute	PRJEB535	Trichuridae	Clade I	12 671	https://parasite.wormbase.org/Trichuris_trichiura_prjeb535/Info/Index/	Foth, B., Tsai, I., Reid, A. et al. Whipworm genome and dual-species transcriptome analyses provide molecular insights into an intimate host-parasite interaction. Nat Genet 46, 693–700 (2014). https://doi.org/10.1038/ng.3010	71.4	0
Wuchereria bancrofti	Wu.banc	Case Western Reserve University	PRJNA275548	Onchocercidae	Clade III	11166	https://parasite.wormbase.org/Wuchereria_bancrofti_prjna275548/Info/Index/	Small ST, Reimer LJ, Tisch DJ, King CL, Christensen BM, Siba PM, Kazura JW, Serre D, Zimmerman PA. Population genomics of the filarial nematode parasite Wuchereria bancrofti from mosquitoes. Mol Ecol, 2016;25(7):1465-1477 Small ST, Tisch DJ, Zimmerman PA. Molecular epidemiology, phylogeny and evolution of the filarial nematode Wuchereria bancrofti. Infect Genet Evol, 2014;28():33-43 Small ST, Lab…	75.2	0
